# Cooperative super-enhancer inactivation caused by heterozygous loss of CREBBP and KMT2D skews B cell fate decisions and yields T cell-depleted lymphomas

**DOI:** 10.1101/2023.02.13.528351

**Authors:** Jie Li, Christopher R. Chin, Hsia-Yuan Ying, Cem Meydan, Matthew R. Teater, Min Xia, Pedro Farinha, Katsuyoshi Takata, Chi-Shuen Chu, Martin A. Rivas, Amy Chadburn, Christian Steidl, David W. Scott, Robert G. Roeder, Christopher E. Mason, Wendy Béguelin, Ari M. Melnick

## Abstract

Mutations affecting enhancer chromatin regulators *CREBBP* and *KMT2D* are highly co-occurrent in germinal center (GC)-derived lymphomas and other tumors, even though regulating similar pathways. Herein, we report that combined haploinsufficiency of *Crebbp* and *Kmt2d* (C+K) indeed accelerated lymphomagenesis. C+K haploinsufficiency induced GC hyperplasia by altering cell fate decisions, skewing B cells away from memory and plasma cell differentiation. C+K deficiency particularly impaired enhancer activation for immune synapse genes involved in exiting the GC reaction. This effect was especially severe at super-enhancers for immunoregulatory and differentiation genes. Mechanistically, CREBBP and KMT2D formed a complex, were highly co-localized on chromatin, and were required for each-other’s stable recruitment to enhancers. Notably, C+K lymphomas in mice and humans manifested significantly reduced CD8^+^ T-cell abundance. Hence, deficiency of C+K cooperatively induced an immune evasive phenotype due at least in part to failure to activate key immune synapse super-enhancers, associated with altered immune cell fate decisions.

**SIGNIFICANCE:** Although CREBBP and KMT2D have similar enhancer regulatory functions, they are paradoxically co-mutated in lymphomas. We show that their combined loss causes specific disruption of super-enhancers driving immune synapse genes. Importantly, this leads to reduction of CD8 cells in lymphomas, linking super-enhancer function to immune surveillance, with implications for immunotherapy resistance.
