## Supplementary Table 3 for "Cooperative super-enhancer inactivation caused by heterozygous loss of CREBBP and KMT2D skews B cell fate decisions and yields T cell-depleted lymphomas"

### Sheet: CK_pageSignature_key
Short_name_used_in_fig3	full_name
IRF4 Induced	IRF4_myeloma_induced_all
XBP1 targets	XBP1_target_secretory
BCL6 targets	Polo_BCL6_targetGenes_BCR_DLBCL
BCR signaling pathway	KEGG_B_CELL_RECEPTOR_SIGNALING_PATHWAY
SYK interaction	SYK
Class I PI3KC pathway	PID_PI3KCIPATHWAY
p38 MAPK Signaling pathway	BIOCARTA_P38MAPK_PATHWAY
Activated TLR4 signaling	REACTOME_ACTIVATED_TLR4_SIGNALLING
Canonical NFkB pathway	PID_NFKAPPABCANONICALPATHWAY
STAT3 high ABC-DLBCL	STAT3high_ABC_DLBCL_subgroup
Response to DNA damage	GO:0034984
Double-strand break repair	GO:0006302
MRE11A interaction	MRE11A
ATM pathway	PID_ATM_PATHWAY
ATR-BRCA pathway	BIOCARTA_ATRBRCA_PATHWAY
Genes deleted in FL	Oricchio_genes_deleted_in_FL
RB1 acute LOF down	msig_427
Pro-apoptosis	msig_2293
cell cycle checkpoint	GO:0000075
TP53 interaction	TP53
Carbohydrate biosynthesis	GO:0034637
DNA synthesis	REACTOME_SYNTHESIS_OF_DNA
Rapamycin down	msig_1207
Myc targets up	msig_1176
TCA cycle	REACTOME_TCA_CYCLE_AND_RESPIRATORY_ELECTRON_TRANSPORT
ATP generation	REACTOME_FORMATION_OF_ATP_BY_CHEMIOSMOTIC_COUPLING
Glutamine deprivation down	msig_1213
NFkB targets	NFkB_all_OCILy3_Ly10
BCL6 targets	Ci_GCB_vs_NBC_BCL6_targets
BCR signaling	Saba_BCRsignalingPathway_mutated
IL10 up	IL10_OCILy3_Up
IL4 up	msig_1189
STAT3 up	STAT3_up_OCILy10
G2/M	REACTOME_MITOTIC_G2_G2_M_PHASES
cell cycle	msig_1601
