## Supplementary Table 6 for "Cooperative super-enhancer inactivation caused by heterozygous loss of CREBBP and KMT2D skews B cell fate decisions and yields T cell-depleted lymphomas"

### Sheet: Sheet1
Name	Seq	usage
Jh4-F	GGAATTCGCCTGACATCTGAGGACTCTGC	SHM PCR
Jh4-R	GACTAGTCCTCTCCAGTTTCGGCTGAATCC	SHM PCR
Jh4-seq	CCATACACATACTTCTGTGTTCC	SHM Sanger sequencing
CREBBP R1446C KI-F	TTGCAGCCTGAATGACAGAG	Genotyping PCR
CREBBP R1446C KI-R	TCCAAACTCACCCTAATTTCTTC	Genotyping PCR
KMT2D KO-F	GGGCTTTCAAGGAAGAGAATTTAGG	Genotyping PCR
KMT2D KO-R	GAAACCAATCTGTGATAGGTCCTCA	Genotyping PCR
gRNA-CREBBP R1446C KI	CATGGTAAACGGCTGTGCGG	gRNA
ssODN-CREBBP R1446C-100bp	T*G*T*GTACATTTCTTATCTGGATAGTATTCATTTCTTCCGGCCACGTTGTCTCTGCACAGCCGTTTACCATGAGATCCTTATTGGATATTTAGAGTAT*G*T*G	ssODN
gRNA-KMT2D KO	CAGAGAGCACAACGCCGCAC	gRNA
Gapdh-F	CATCACTGCCACCCAGAAGACTG	mouse RT-qPCR
Gapdh-R	ATGCCAGTGAGCTTCCCGTTCAG	mouse RT-qPCR
Cd80-F	CCTCAAGTTTCCATGTCCAAGGC	mouse RT-qPCR
Cd80-R	GAGGAGAGTTGTAACGGCAAGG	mouse RT-qPCR
Cd86-F	ACGTATTGGAAGGAGATTACAGCT	mouse RT-qPCR
Cd86-R	TCTGTCAGCGTTACTATCCCGC	mouse RT-qPCR
Cd274-F	TGCGGACTACAAGCGAATCACG	mouse RT-qPCR
Cd274-R	CTCAGCTTCTGGATAACCCTCG	mouse RT-qPCR
Pdcd1lg2-F	CTGGGACTACAAGTACCTGACG	mouse RT-qPCR
Pdcd1lg2-R	CTCTAGCCTGGCAGGTAAGCTG	mouse RT-qPCR
Cd40-F	ACCAGCAAGGATTGCGAGGCAT	mouse RT-qPCR
Cd40-R	GGATGACAGACGGTATCAGTGG	mouse RT-qPCR
Itgb2-F	CTTTCCGAGAGCAACATCCAGC	mouse RT-qPCR
Itgb2-R	GTTGCTGGAGTCGTCAGACAGT	mouse RT-qPCR
H2-Aa-F	GGAGGTGAAGACGACATTGAGG	mouse RT-qPCR
H2-Aa-R	CTCAGGAAGCATCCAGACAGTC	mouse RT-qPCR
B2m-F	ACAGTTCCACCCGCCTCACATT	mouse RT-qPCR
B2m-R	TAGAAAGACCAGTCCTTGCTGAAG	mouse RT-qPCR
HPRT-F	CATTATGCTGAGGATTTGGAAAGG	human RT-qPCR
HPRT-R	CTTGAGCACACAGAGGGCTACA	human RT-qPCR
CD40-F	CCTGTTTGCCATCCTCTTGGTG	human RT-qPCR
CD40-R	AGCAGTGTTGGAGCCAGGAAGA	human RT-qPCR
HLA-DRA-F	AGCTGTGGACAAAGCCAACCTG	human RT-qPCR
HLA-DRA-R	CTCTCAGTTCCACAGGGCTGTT	human RT-qPCR
ITGAL-F	CTGCTTTTGCCAGCCTCTCTGT	human RT-qPCR
ITGAL-R	GCTCACAGGTATCTGGCTATGG	human RT-qPCR
CD86-F	CCATCAGCTTGTCTGTTTCATTCC	human RT-qPCR
CD86-R	GCTGTAATCCAAGGAATGTGGTC	human RT-qPCR
CD40in1	CCCAGGGCTTTGCCTTTTTC	human ChIP-qPCR
CD40in1	CTGGTTTCTCCAGCCCTCTG	human ChIP-qPCR
CD86in2	GCCTGAGACTTGGTGGGTTT	human ChIP-qPCR
CD86in2	TGCCATCAGCTGCTCTCAAT	human ChIP-qPCR
inter_HLADRA	GAGAACCATGAGCACTGTCCA	human ChIP-qPCR
inter_HLADRA	GCTCAGCAACTTATGACACTGTTT	human ChIP-qPCR
inter_HLADQA1	AGCAATGTAGATCCAGCCCC	human ChIP-qPCR
inter_HLADQA1	CCAGCCACACAGAGTTAGGG	human ChIP-qPCR
Toxint2	GGTCTGCTCCCAAACTGAGG	human ChIP-qPCR
Toxint2	CCTGTGTATCCTCACCTGCC	human ChIP-qPCR
ITGB7int2	TCTGTCCTTCCTGTGTGCAG	human ChIP-qPCR
ITGB7int2	GGCTCTTCTACCACTACGGC	human ChIP-qPCR
Chr12_geneDesert	TGAGCATTCCAGTGATTTATTG	human ChIP-qPCR
Chr12_geneDesert	AAGCAGGTAAAGGTCCATATTTC	human ChIP-qPCR
